# Mutations in ClpC1 or ClpX subunit of the caseinolytic protease confer resistance to natural product ilamycins in mycobacteria

**DOI:** 10.1101/2024.02.24.581832

**Authors:** Yamin Gao, Cuiting Fang, Biao Zhou, H.M. Adnan Hameed, Changli Sun, Xirong Tian, Jing He, Xingli Han, Han Zhang, Jun Li, Jianhua Ju, Xinwen Chen, Nanshan Zhong, Junying Ma, Xiaoli Xiong, Tianyu Zhang

**Author notes:** Corresponding authors: Tianyu Zhang; Xiaoli Xiong; Junying Ma. These authors contributed equally to this work (Yamin Gao, Cuiting Fang).

## Abstract

The mycobacterial caseinolytic protease (Clp) system has been recognized as a promising therapeutic target. In this study, we identified two novel ilamycin analogs, ilamycin E (ILE) and ilamycin F (ILF), both targeting the ClpC1 component of the ClpC1P1P2 proteasome. ILE potently disrupts ClpC1P1P2-mediated proteolysis, leading to delayed bactericidal activity, while ILF also binds ClpC1, albeit with lower affinity. Notably, we discovered a unique mutation in *clpX* and a novel insertion in *clpC1*, both conferring resistance to ILE and ILF in mycobacterium, validated by gene editing. Furthermore, ILE can also inhibit the proteolytic activity of ClpXP1P2 in a manner dependent on the substrate’s tag sequence and adaptor. This first demonstration of *clpX*- and *clpC1*-mediated ilamycin resistance underscores the potential of ilamycins to target multiple components of the Clp protease system, offering a novel dual-target strategy for combating mycobacterial infections.
