## Supplementary material for "Mutations in ClpC1 or ClpX subunit of the caseinolytic protease confer resistance to natural product ilamycins in mycobacteria": Supplemantary Table 2

### Sheet: Group.Genome.SNV
Supplementary table 2. Summary of identified genomic variants from whole-genome resequencing of ILE-resistant Mab strains
Gene	ExonicFunc	AAChange	Protein product	Type	Chr	Start	END	Ref	Obs	Func	Ila-R2-4t				Ila-R1-4t				Ila-R2-3s				Ila-R2-1t				Ila-R1-23t				Ila-R1-16t				Ila-R2-2s				Ila-R2-3t
MAB_0546	nonsynonymous SNV	ClpC1.t01:exon1:c.T4C:p.F2L,	ClpC1	SNV	NZ_CP034181.1	2749355	2749355	T	C	exonic	-	-	-	-	-	-	-	-	-	-	-	-	-	-	-	-	-	-	-	-	-	-	-	-	hom	222	472	1	-	-	-	-
MAB_0546	nonsynonymous SNV	EFV83_RS13860:EFV83_RS13860.t01:exon1:c.A50G:p.Q17R,	ClpC1	SNV	NZ_CP034181.1	2749401	2749401	A	G	exonic	hom	222	552	1	-	-	-	-	-	-	-	-	-	-	-	-	-	-	-	-	-	-	-	-	-	-	-	-	hom	222	548	1
MAB_0546	nonsynonymous SNV	ClpC1:exon1:c.C229G:p.H77D,	ClpC1	SNV	NZ_CP034181.1	2749580	2749580	C	G	exonic	-	-	-	-	-	-	-	-	hom	222	424	1	-	-	-	-	-	-	-	-	-	-	-	-	-	-	-	-	-	-	-	-
MAB_1583	nonsynonymous SNV	ClpX:exon1:c.C89A:p.P30H,	ClpX	SNV	NZ_CP034181.1	3815426	3815426	C	A	exonic	-	-	-	-	-	-	-	-	-	-	-	-	hom	222	438	1	-	-	-	-	-	-	-	-	-	-	-	-	-	-	-	-
MAB_0024c,MAB_0026;MAB_0023			CwsA;MAB_0026;MAB_0023;	INDEL	NZ_CP034181.1	2227638	2227638	C	-	upstream;downstream	hom	214	546	1	hom	214	410	1	hom	214	415	1	hom	214	461	1	hom	214	440	1	hom	214	490	1	hom	214	395	1	hom	214	524	1
MAB_2670c	nonsynonymous SNV	HisD:exon1:c.A802C:p.T268P,	HisD	SNV	NZ_CP034181.1	4913099	4913099	T	G	exonic	-	-	-	-	-	-	-	-	-	-	-	-	-	-	-	-	-	-	-	-	hom	222	438	1	-	-	-	-	-	-	-	-
MAB_2797c	nonframeshift deletion	MAB_2797c.t01:exon1:c.586_594del:p.196_198del,	MAB_2797c	INDEL	NZ_CP034181.1	5049121	5049152	TCTGCGCTCTTCGCGCAAGCCGCTCATCGGTG	-	exonic	-	-	-	-	hom	214	18	1	-	-	-	-	-	-	-	-	-	-	-	-	-	-	-	-	-	-	-	-	-	-	-	-
MAB_2872c	nonsynonymous SNV	HisS:exon1:c.C778G:p.L260V,	HisS	SNV	NZ_CP034181.1	60735	60735	G	C	exonic	-	-	-	-	hom	222	446	1	-	-	-	-	-	-	-	-	-	-	-	-	-	-	-	-	-	-	-	-	-	-	-	-
MAB_2872c	nonsynonymous SNV	HisS:c.C149T:p.T50I,	HisS	SNV	NZ_CP034181.1	61364	61364	G	A	exonic	-	-	-	-	-	-	-	-	-	-	-	-	-	-	-	-	hom	222	439	1	-	-	-	-	-	-	-	-	-	-	-	-
MAB_2899c	nonframeshift substitution	MAB_2899c.t01:exon1:c.36_161GGGTCGTTCGGGCGAGCCTCACTCTGGGCGGCTGGGTCGTTCGGGCGAGCCTCACTCCGGGCGGCTGGGTCGTTCGGGCGAGCCTCACTCCGT,	MAB_2899c	INDEL	NZ_CP034181.1	87780	87905	ACGGAGTGAGGCTCGCCCGAACGACCCAGCCGCCCGGAGTGAGGCTCGCCCGAACGACCCAGCCGCCCGGAGTGAGGCTCGCCCGAACGACCCAGCCGCCCAGAGTGAGGCTCGCCCGAACGACCC	ACGGAGTGAGGCTCGCCCGAACGACCCAGCCGCCCGGAGTGAGGCTCGCCCGAACGACCCAGCCGCCCAGAGTGAGGCTCGCCCGAACGACCC	exonic	-	-	-	-	-	-	-	-	-	-	-	-	-	-	-	-	-	-	-	-	-	-	-	-	-	-	-	-	hom	214	25	1
MAB_3026c,MAB_3028;MAB_3025			MAB_3026c;MAB_3028;MAB_3025	INDEL	NZ_CP034181.1	215140	215141	GC	-	upstream;downstream	hom	214	495	1	hom	214	470	1	hom	214	390	1	hom	214	473	1	hom	214	425	1	hom	214	463	1	hom	214	422	1	hom	214	477	1
MAB_3365;MAB_3366			MAB_3365;MAB_3366	INDEL	NZ_CP034181.1	552217	552246	CAACACGGTCTTCGCCCGAGAGGCTCATCT	-	upstream;downstream	-	-	-	-	-	-	-	-	hom	132	11	1	-	-	-	-	-	-	-	-	-	-	-	-	-	-	-	-	-	-	-	-
MAB_4048c	nonframeshift deletion	MAB_4048c.t01:exon1:c.1289_1318del:p.430_440del,	SenX3	INDEL	NZ_CP034181.1	1228979	1229008	AGCCGATGCGAAGACCATCGGCCGGGGATG	-	exonic	hom	203	20	1	hom	108	10	1	hom	119	14	1	hom	200	14	1	hom	201	19	1	-	-	-	-	hom	128	13	1	hom	112	11	1
MAB_4099c;MAB_4100c			MAB_4099c;MAB_4100c	INDEL	NZ_CP034181.1	1296126	1296126	C	-	upstream;downstream	hom	214	486	1	hom	214	404	1	hom	214	396	1	hom	214	458	1	hom	214	453	1	hom	214	456	1	hom	214	420	1	hom	214	517	1
MAB_4155c	frameshift deletion	MAB_4155c.t01:exon1:c.762_768del:p.254_256del,	MAB_4155c	INDEL	NZ_CP034181.1	1355407	1355439	CATCGCTTCTTCGCGCAGGTCGCTCATCAGTGC	-	exonic	-	-	-	-	hom	182	16	1	-	-	-	-	-	-	-	-	-	-	-	-	-	-	-	-	-	-	-	-	-	-	-	-
MAB_4284c	nonframeshift substitution	MAB_4284c.t01:exon1:c.847_939GGTAACGCTGGTTTGGCGGGCAATGCTGGTTTGGCGGGTAACGCTGGTTTGGCGGGTAACGCTGGTTTGGCGGGC,	MAB_4284c	INDEL	NZ_CP034181.1	1492761	1492853	GCCCGCCAAACCAGCGTTACCCGCCAAACCAGCGTTACCCGCCAAACCAGCGTTACCCGCCAAACCAGCATTGCCCGCCAAACCAGCGTTACC	GCCCGCCAAACCAGCGTTACCCGCCAAACCAGCGTTACCCGCCAAACCAGCATTGCCCGCCAAACCAGCGTTACC	exonic	-	-	-	-	-	-	-	-	-	-	-	-	hom	134	20	1	-	-	-	-	-	-	-	-	-	-	-	-	hom	161	23	1
